# Prenatal cannabinoid exposure induces sex-specific alterations in placental growth and lipid metabolism gene expression

**DOI:** 10.64898/2026.06.24.734289

**Authors:** Rachel C. West, Adrian H. Courville, Cristine R. Camp, Paige Drotos, Carly Parker, Miranda N. Reed

**Affiliations:** Anatomy, Physiology, Pharmacology Department, College of Veterinary Medicine, Auburn University; Department of Drug Discovery and Development, Harrison College of Pharmacy, Auburn University

**Keywords:** Cannabis, pregnancy, metabolism, placenta

## Abstract

**Background:** Prenatal cannabis use is becoming increasingly more commonplace. However, cannabis exposure is linked to adverse pregnancy outcomes, including gestational hypertension, preeclampsia, and preterm birth. The aim of this study was to determine the morphological and molecular effects of prenatal cannabinoid exposure on the placenta.

**Methods:** Pregnant Sprague-Dawley rats were exposed daily to vaporized THC (100 mg/mL) starting at gestational day (GD)5 until GD19 when dams were sacrificed and fetuses and placentas collected. Fetuses were genotyped for genetic sex and transcriptomic analysis was performed on male and female THC-exposed and control placentas.

**Results:** On GD19, both the fetuses and placentas from the THC group were significantly larger than the control. When separated by sex, both male and female THC fetuses were significantly larger; however, only male THC placentas were significantly larger than male control placentas with no significant difference in placental weight between female control and THC placentas. RNA-sequencing revealed enriched biological processes related to nutrient transport and lipid catabolism, protein-lipid complex formation, and lipoprotein particle remodeling and organization. Further transcriptomic analysis determined that the differentially expressed genes and enriched biological processes related to lipid metabolism were preferentially enriched in the female THC placentas compared to the male, suggesting a sex-specific effect.

**Discussion:** Collectively, these data present sex-specific effects of prenatal cannabinoid exposure on placental growth and global gene expression. These data also suggest that sex influences gene expression of genes related to lipid metabolism in the THC-exposed placentas.
