## Supplemental File 1 for "Prenatal cannabinoid exposure induces sex-specific alterations in placental growth and lipid metabolism gene expression"

### Sheet: DEGs Up in THC Group
gene_id	gene_name	log2FoldChange	padj
362053	Clca4	3.43832	0.000511714
25559	Abcc8	3.28108	0.0222968
502970	Angptl3	3.09619	0.0154119
300846	Tinag	3.03364	0.00672388
298077	RGD1305807	2.98137	0.00830975
25351	Slc2a2	2.94974	0.015604
54225	Apob	2.80449	0.00882867
25081	Apoa1	2.79808	0.00355478
102552651	LOC102552651	2.77291	0.00259379
120093089	LOC120093089	2.76852	0.0376452
24241	Calca	2.75513	0.000131051
337920	Naglt1	2.66337	0.0185675
317593	RGD1561327	2.65829	0.0258212
25703	Rbp4	2.63552	0.0211928
24367	Fgg	2.62245	0.0203604
664630	Slc6a19	2.60906	0.00534644
94168	Spp2	2.60555	0.0113954
25649	Apoa2	2.56656	0.0256395
24177	Afp	2.54888	0.0169019
292697	Apoc2	2.53182	0.0288286
24856	Ttr	2.52709	0.00975074
29243	F10	2.52619	0.0483037
25685	Igfbp1	2.47057	0.0124316
24366	Fgb	2.46906	0.0496243
29251	F2	2.463	0.00269767
287774	Apoh	2.45364	0.0408295
361969	Fga	2.45124	0.0460768
24792	Agxt	2.3767	0.0159322
64846	Slc13a3	2.37307	0.0179511
25552	Slc5a1	2.34042	0.0355387
55939	Apom	2.30537	0.00838362
246234	Slc34a3	2.30091	0.0455705
24648	Serpina1	2.29021	0.01472
25656	Guca2a	2.25585	0.000131051
29135	Hpn	2.25286	0.0124983
288937	Serpinb8	2.21944	0.000174891
309620	Btnl2	2.21418	0.0297663
120099238	LOC120099238	2.19644	0.00155206
113902	Ces1d	2.19528	0.0167528
500292	Cidec	2.19306	0.0299315
294342	Slc5a4b	2.18984	0.00905538
24825	Tf	2.17639	0.00368823
301265	Pla2g7	2.17401	0.000263914
80848	Cubn	2.12412	0.00155206
295455	Slc39a8	2.11901	0.000759739
502914	LOC502914	2.11069	0.0197428
24710	Rbp2	2.10522	0.0225945
29225	Ces1e	2.07025	0.00267809
79224	Serpind1	2.058	0.0456578
310900	Mttp	2.05522	0.00948405
25268	Proc	1.98425	0.0243362
25256	Fmo1	1.96336	0.0164608
361099	Spetex-2G	1.95907	0.0113954
25303	Abcc2	1.9473	0.00661928
29416	Aadat	1.94308	0.00144065
120095695	LOC120095695	1.93542	0.00401674
363498	Bex2	1.93437	0.0098264
50682	Lipf	1.9339	0.0195237
120093846	LOC120093846	1.93078	0.00767145
309082	Clrn3	1.89088	0.0316611
498728	Elovl2	1.88544	0.000369842
25080	Apoa4	1.87713	0.00184927
300018	Lynx1	1.86823	0.0495151
316077	Entpd3	1.84591	0.0342598
25100	Foxa3	1.83928	0.048385
120102194	LOC120102194	1.82569	0.0176716
297698	Erp27	1.8118	2.2943e-07
120102569	LOC120102569	1.8015	0.0196286
116726	Slc7a9	1.79519	0.010682
54269	Mcpt10	1.78377	0.0396356
302948	Srl	1.78077	0.0396356
102553989	LOC102553989	1.76982	0.0144521
84012	Slc1a6	1.72529	0.0435922
310625	Rhbg	1.69068	0.0393073
102550699	Sprr2d	1.68469	0.0477757
314459	Amn	1.66987	0.00319778
24751	RT1-O1	1.655	0.0168202
25750	Maob	1.61183	0.0256783
691693	LOC691693	1.59403	0.0130851
360579	Ccl9	1.58575	0.0089487
680319	Tceal7	1.58522	0.0457592
246245	Fmo2	1.58316	0.0154119
287701	Krt14	1.58314	0.00733434
25298	Cck	1.57723	0.048385
307412	RGD1305184	1.57407	0.00564133
288038	Meltf	1.57278	0.0165925
25087	Kng2l1	1.56915	0.037589
54404	Itih4	1.55238	0.0380047
501621	Nxf7	1.55235	0.000867203
365466	Cpn1	1.55057	0.00392909
365377	Trim72	1.54561	0.0298822
100910669	LOC100910669	1.54172	0.00878242
25569	Trh	1.52576	0.013665
24179	Agt	1.52414	0.00274363
100362623	Mt1m	1.50452	0.0425598
120095159	LOC120095159	1.49942	0.00345959
117038	Mt3	1.49116	0.0375269
102552055	Angptl7	1.4797	0.0483037
24493	Il1a	1.47825	0.0108086
287884	Sectm1b	1.45954	0.0496149
25333	Mgp	1.42749	4.10084e-11
50565	Hspb7	1.42719	0.00882867
501106	Adgrf4	1.41995	0.0294687
289101	Shcbp1l	1.41642	0.00360032
54289	Rgs1	1.40465	0.00300497
292699	Cblc	1.38997	0.00975498
290409	Olfm4	1.38676	0.0169019
691161	Sh2d6	1.37089	0.0141462
499279	Tex36	1.36921	0.00110294
305235	Art3	1.354	0.00017405
301365	Il18r1	1.33541	0.00856396
25711	Gucy2c	1.33527	0.0131147
291582	Slc27a6	1.33427	0.0182412
24770	Ccl2	1.329	0.00630974
288611	Galnt17	1.3245	0.0149488
25353	Spp1	1.3244	0.00564133
120100693	LOC120100693	1.31798	0.00930519
29639	Fxyd2	1.31615	0.00904511
140939	Trim63	1.31494	0.0108052
691083	LOC691083	1.30531	0.000808696
25051	Glp1r	1.29898	0.0197297
116637	Ccl4	1.29138	0.0311951
50566	Grem1	1.26693	0.014704
65210	Cyp2j4	1.25947	0.000139375
24898	Slc6a3	1.25862	0.0184434
365963	Lhx8	1.24051	0.031276
314638	Creb3l3	1.23702	0.00300497
689415	Mt2A	1.23156	0.00242472
360873	Gpa33	1.22941	0.00408054
315994	Mapkapk3	1.22759	0.0110255
108348486	LOC108348486	1.22295	0.00816949
25263	Mal	1.22251	0.00300881
296257	Cst7	1.21669	0.0455705
100360868	H3f3c	1.20716	7.25452e-06
404783	Hyal4	1.1929	0.0228681
24567	Mt1	1.18632	0.00345959
287561	Ccl7	1.18471	0.0264381
29275	Actc1	1.18389	0.0230153
100911848	LOC100911848	1.17702	0.00456978
293049	Rlbp1	1.17599	0.0228681
689065	LOC689065	1.17016	0.0131876
117505	Csrp3	1.1583	0.014704
301229	Trem1	1.15751	0.0288286
120102227	LOC120102227	1.1465	0.0298121
24506	Ins2	1.12964	0.0214003
367415	Pla2g12b	1.12782	0.0149488
365946	Slc9b1	1.12448	0.0417254
56820	Ramp3	1.11821	0.000397243
120102299	LOC120102299	1.11262	0.0493665
690329	Lrrn4cl	1.1117	0.0316187
85253	Plg	1.10507	0.0113954
309527	Ch25h	1.10495	0.016657
316624	Klhl30	1.09868	0.00925461
499566	Ca13	1.09337	0.00907598
25248	Cnr1	1.09029	0.0154119
66016	Kcnmb4	1.08693	0.0188179
296560	Uap1l1	1.07832	0.0122484
492821	Pmaip1	1.06806	0.00147885
29751	Sema3a	1.06599	0.0271627
24949	Syn1	1.06468	0.043133
288025	Plaat1	1.06262	0.00210382
64045	Glrx	1.05554	4.2974e-05
65192	Slc27a2	1.04771	0.00824231
360655	Cd300le	1.04344	0.000391994
282708	Afm	1.04338	0.0136223
29388	Tnni1	1.04013	0.0211928
100910497	LOC100910497	1.03614	0.0100361
24717	Rho	1.02231	0.00564133
64672	Pln	1.0172	0.0185899
113910	Prnd	1.01622	0.00104994
502338	Mrgprb2	1.00883	0.0212814
64317	Gpx3	1.00525	0.0304854
287678	Krt23	1.00201	0.0372604
113970	Magi2	1.00037	0.0288286
266600	Csdc2	0.990266	0.00486973
24930	Cd8a	0.986326	0.040262
360323	RT1-N2	0.983461	0.00259379
305139	Gbp6	0.982481	0.00784156
81737	Ntf3	0.980687	0.0384536
286936	Pcyt1b	0.979591	0.00303015
502784	Gprin3	0.978307	0.00975074
363618	Hs3st3a1	0.974418	0.00300881
305843	Ang	0.973767	0.016771
25728	Apoe	0.973714	0.00408054
54320	Pdpn	0.966869	0.0156973
100125598	LOC100125598	0.959706	0.037929
245918	Cgref1	0.957365	0.0314374
682865	Rab42	0.957315	0.0304661
502902	Clec7a	0.954648	0.00613215
308022	Mcoln3	0.954223	3.8607e-05
313375	Cyp2j3	0.952932	0.0426248
100361633	Cd300ld	0.952688	0.0374945
295965	Ehf	0.944569	0.0165925
60666	Gpd1	0.94333	0.0227213
287910	Ccl6	0.937874	0.00434379
25211	Lyz2	0.937653	0.000254725
65164	Htra1	0.936944	0.029252
154516	Ugt1a7c	0.935088	0.00538513
29155	Capn3	0.933744	0.00360032
24167	Adcyap1r1	0.921351	0.000295442
312358	Prr15	0.918653	0.0455705
171528	Gzmb	0.913559	0.0208153
120093844	LOC120093844	0.911676	0.0382911
499670	RGD1560263	0.90444	0.0484402
79129	Cyba	0.897738	0.00598585
500253	Dnajb8	0.895216	0.0396356
29455	Gdf15	0.887064	0.038485
498950	Marveld3	0.880973	0.00661928
24602	Nppa	0.879608	0.0448837
361135	Marchf1	0.877631	0.00124331
102551797	LOC102551797	0.877531	0.0238597
305078	Lamb3	0.875516	0.0120585
303559	Arl4d	0.869412	0.0116664
171151	Slc25a21	0.85694	0.000318377
287009	Ceacam4	0.856809	0.0079432
103694169	LOC103694169	0.856658	0.0153849
498193	Fam222a	0.854678	0.0267215
301057	Vill	0.851635	0.0120761
100912108	Nupr1	0.849688	0.0426027
303666	Cd300c2	0.842882	0.0404756
408202	Abhd12b	0.839771	0.000762459
300122	Ribc2	0.837271	0.00997943
54268	Mapk4	0.835563	0.0114704
293504	Qprt	0.831399	0.0453317
310630	Sema4a	0.83061	0.00408054
307414	MGC108823	0.822355	0.00096547
289211	Fcgr2b	0.816281	0.0270539
29558	Fcgrt	0.815309	0.00613215
313575	Heyl	0.811058	0.0318093
81639	Alox15	0.808433	0.00295416
688990	Trnp1	0.807367	0.0357418
25364	Asic2	0.800915	0.0481459
691932	Tgm5	0.798182	0.00702711
102553541	LOC102553541	0.795708	0.0291137
60575	Napsa	0.794232	0.0136223
171160	Hopx	0.792261	0.0481459
306424	Mfap3l	0.791814	0.00408054
314224	Tmem30b	0.791663	0.018523
498638	Msr1	0.780603	0.0113954
25352	Sod3	0.778614	0.037604
501869	Sh2d1b	0.777688	0.0262546
316736	Emilin2	0.777616	0.0206322
306589	Klhdc8b	0.776211	0.0356465
29738	Kcnab2	0.775291	0.0129443
287818	Cd300lf	0.775143	0.0353688
65130	Cldn3	0.774504	0.0188809
450223	Clec4e	0.772781	0.0236841
80977	Syt13	0.772437	0.0267725
25719	Scg5	0.7633	0.0376741
293897	Dkk1	0.758369	0.0252058
312382	Abcg2	0.754745	0.0241177
315085	Naprt	0.753046	0.0445118
58965	Ramp1	0.750791	0.00155263
60463	Ccr2	0.747704	0.018523
680280	Gas2l3	0.746696	0.0292346
114091	Fcnb	0.743875	0.0222968
293634	Tmem171	0.741312	0.0128833
289235	Slamf9	0.738809	0.00613215
500572	Otud3	0.737406	0.0459802
305332	Limch1	0.729828	0.00300497
363781	Plcxd2	0.72955	0.0404756
362720	Rrm2	0.725025	0.000983331
315579	Ubash3b	0.721939	0.0112825
684050	PCOLCE2	0.721797	0.00527595
305475	Osbp2	0.717177	0.00341338
363288	Kif1a	0.709132	0.0408663
64552	Mpeg1	0.704479	0.00649788
29197	Il18	0.70342	0.0296858
308977	Il21r	0.696499	0.0242115
171010	Ppp1r14c	0.695578	0.0161972
681383	Lrmda	0.693912	0.0279705
83799	Dpp7	0.693752	0.020608
102548286	LOC102548286	0.693747	0.0244426
108352650	LOC108352650	0.680182	0.0149196
362429	Mfap5	0.676986	0.0444614
108348833	LOC108348833	0.673103	9.72839e-05
691889	Atp8a2	0.667559	0.0156973
315963	RGD1310507	0.661889	0.0326905
304741	Tfcp2l1	0.656311	0.0116265
102546455	LOC102546455	0.65424	0.0160174
300920	Cldn2	0.651733	0.0316611
300757	Hexa	0.649139	0.00925461
85383	Nol3	0.646514	0.0179179
362196	Chac1	0.646153	0.0228681
300441	Tmem205	0.642695	0.0119718
29221	Arg1	0.641156	0.0129443
307859	Chst5	0.640108	0.00621174
25593	Hcrtr1	0.638898	0.000856084
100362384	LOC100362384	0.637102	0.000540279
295417	Slc44a3	0.636859	0.0476354
293890	Mlana	0.635001	0.0113954
94202	Ptprr	0.633911	0.00300497
296972	Akr1b10	0.625363	0.0372383
192253	Myo16	0.625261	0.0435757
501925	Slc2a9	0.622229	0.0249991
117257	Gpr176	0.614698	0.0213146
83681	Cish	0.612865	0.0277838
366792	Mettl7b	0.612271	0.0164225
117022	Il1r2	0.61173	0.0387872
120102456	LOC120102456	0.603158	0.00905538
502776	Scrn1	0.602015	0.0367746
29213	Tubb4a	0.598463	0.0355653
304549	Oasl2	0.59479	0.0110255
498038	Vgll3	0.594175	0.00156593
366031	Crb2	0.590412	0.0168202
500921	Tmem117	0.590122	0.00112969
24547	Mbp	0.589277	0.0011851
100360087	LOC100360087	0.58923	2.31865e-05
360799	Nupr2	0.584697	0.00443474
361916	Chmp4c	0.583658	0.00103562
361744	Tmem252	0.583404	0.0127385
309642	Def6	0.582084	0.0269526
363256	Speg	0.581895	0.0340013
100363177	LOC100363177	0.580332	0.00808841
83512	Fads2	0.577877	0.0162767
120102993	LOC120102993	0.575764	0.00400529
308444	Axl	0.572223	0.0445123
291394	Cndp2	0.570121	0.00311844
24962	Cth	0.569406	0.00723882
363930	Selplg	0.568865	0.0236647
100911041	Tmem45a	0.568358	0.0356465
307200	Socs6	0.565733	0.0376452
113959	C5ar1	0.563869	0.0145562
24552	Me1	0.561397	0.0172253
362993	Rnd1	0.56124	0.016042
29545	Uchl1	0.560952	0.0378415
84395	Slc34a2	0.560155	0.0369103
499772	Ier5l	0.556816	0.0273205
66021	Cybb	0.556687	0.0130851
500562	Lin28a	0.556339	0.0219379
360630	Naglu	0.550613	0.00803081
307212	Cndp1	0.548447	0.0276243
316519	Slc11a1	0.546997	0.0211928
171048	Tspan8	0.545444	0.0206705
303356	Tmem98	0.544182	0.0166019
246253	Adipoq	0.54327	0.0450707
497942	Cxcl16	0.539028	0.00975074
171495	Capn5	0.53614	0.0460768
294324	Agpat3	0.530938	0.00907598
24404	Gpx1	0.529185	2.07159e-05
25695	Cebpd	0.528468	0.000502629
313625	Myom3	0.528346	0.0444614
29726	Slc22a5	0.528338	0.0109167
290644	Ifi30	0.526485	0.0454873
306283	Anxa8	0.526281	0.0102133
171445	Akr7a2	0.525066	0.0451629
306860	Gcnt2	0.523819	0.0230151
60327	F13a1	0.522354	0.0226913
287644	Phospho1	0.520729	0.00969113
297814	Ca8	0.5193	0.0122937
50654	Ctss	0.517468	0.00549359
114553	Ncf1	0.513381	0.0249873
56227	Espn	0.512332	0.0377988
24251	Cd53	0.509785	0.037929
309526	Ifit3	0.506409	0.00167202
24913	Plaat3	0.503851	0.0212514
171079	B3galt4	0.503226	0.0071208
316578	Slc16a14	0.503017	0.0340032

### Sheet: DEGs Down in THC Group
gene_id	gene_name	log2FoldChange	padj
120101825	LOC120101825	-6.04195	0.000502629
120093125	LOC120093125	-4.67816	0.000391994
414784	RT1-T24-4	-4.26527	2.55789e-05
120093381	LOC120093381	-4.16886	0.00099835
415059	Rpl41-ps1	-3.8205	1.60538e-08
306929	Prl7a4	-3.4417	1.77405e-10
360231	LOC360231	-2.71816	8.05742e-05
120098919	LOC120098919	-2.67689	0.0161563
171449	Zg16	-2.57924	0.0270783
100911370	LOC100911370	-2.41584	0.0095615
100912289	Fam9c	-2.10243	0.0184091
120093345	LOC120093345	-2.06417	0.0034176
102556957	LOC102556957	-1.997	0.00400489
120093531	LOC120093531	-1.9837	0.00274363
108348610	LOC108348610	-1.97793	9.72839e-05
103690119	LOC103690119	-1.97113	0.0156973
102547735	LOC102547735	-1.89635	0.0146326
120099924	LOC120099924	-1.75551	0.0168202
120098971	LOC120098971	-1.6213	0.0212514
102547852	LOC102547852	-1.5762	0.0177756
361244	RGD1307443	-1.54867	0.0206705
120093364	LOC120093364	-1.50627	0.0125193
365763	Actrt3	-1.45398	0.000878975
120101602	LOC120101602	-1.45023	0.00640882
316482	Crispld1	-1.42402	0.0134696
120098848	LOC120098848	-1.41418	0.00077491
100910801	LOC100910801	-1.37363	0.0360929
120093370	LOC120093370	-1.35128	0.00398835
308429	Pinlyp	-1.30573	0.0115568
691722	LOC691722	-1.29282	0.0212514
170610	Trnn	-1.28568	0.044489
120095727	LOC120095727	-1.2619	0.00904511
289129	Tdrd5	-1.22283	0.0113954
102554611	LOC102554611	-1.21146	0.0307009
317224	Fndc3c1	-1.16742	0.0136223
301066	Ccr8	-1.15272	0.0228681
120100679	LOC120100679	-1.14607	0.00413027
120094761	LOC120094761	-1.14357	0.0284531
308581	Kash5	-1.12664	0.0404756
502421	Slc35f1	-1.12632	0.00286652
64669	Olah	-1.12355	0.0215996
500853	Rgs22	-1.11986	0.0481459
103692035	LOC103692035	-1.10824	0.0294253
54297	Rgs8	-1.10348	0.0146209
29358	Npy1r	-1.09864	0.0165925
266681	Tmprss5	-1.06963	0.0481592
120099993	LOC120099993	-1.06949	0.0149488
290877	Tmem255b	-1.06075	0.0404057
300608	RGD1311744	-1.03398	0.00115001
103694446	LOC103694446	-1.03311	0.0370583
299016	Npas3	-1.01379	0.0018355
362863	LOC362863	-1.00353	0.00259379
120094441	LOC120094441	-0.970228	0.0357418
102547720	LOC102547720	-0.969107	0.0346288
120097008	LOC120097008	-0.948737	0.0340572
683463	Lilrb3a	-0.946894	0.0243362
100360034	LOC100360034	-0.934629	0.0309664
120101769	LOC120101769	-0.918322	0.0473515
120096778	LOC120096778	-0.904413	0.0153849
24973	RT1-A1	-0.896899	0.0410949
302748	Mageb1	-0.895723	0.0462584
120103558	LOC120103558	-0.881669	0.00733434
102546835	LOC102546835	-0.874255	0.0109714
120094076	LOC120094076	-0.853685	0.0115568
103692665	LOC103692665	-0.852701	0.0153849
100909904	LOC100909904	-0.831774	0.03318
24166	Adcyap1	-0.831413	0.0469029
295261	Tmod4	-0.831403	0.0222798
108348552	LOC108348552	-0.813254	0.0346492
499643	LOC499643	-0.808326	0.0167528
102549910	LOC102549910	-0.782171	0.0108457
120096777	LOC120096777	-0.777619	0.00155263
102549595	LOC102549595	-0.776738	0.00125597
306096	Dach1	-0.77224	0.0310627
120098918	LOC120098918	-0.764688	0.00145159
24296	Cyp1a1	-0.762788	0.00439696
286937	Pex5l	-0.76125	0.0083993
120093780	LOC120093780	-0.760146	0.0419179
102546709	LOC102546709	-0.757557	0.0485176
685081	LOC685081	-0.748267	0.0284381
120097087	LOC120097087	-0.732841	0.0382911
680991	Tubg2	-0.731323	0.03318
362161	Rapsn	-0.715821	0.0153849
102553967	LOC102553967	-0.713708	0.0460266
100363350	Nxpe2	-0.713513	0.0349712
287222	Timd2	-0.708973	0.037589
120103581	LOC120103581	-0.708014	0.00562759
103693818	LOC103693818	-0.692807	0.0015556
499980	Ccdc146	-0.692371	0.0145025
100270669	Riiad1	-0.690892	0.0232472
108352583	LOC108352583	-0.681264	0.0123696
120100973	LOC120100973	-0.677209	0.0309664
314906	Kif5a	-0.674571	0.019091
103690547	LOC103690547	-0.673788	0.0344146
292947	Arfgef3	-0.665544	0.00849404
83466	Celsr3	-0.658424	0.0139861
619566	Cdca7l	-0.657905	0.0371141
120097216	LOC120097216	-0.656446	0.0272022
120094815	LOC120094815	-0.648243	0.00733434
102550812	LOC102550812	-0.633611	0.00455117
120099776	LOC120099776	-0.631368	0.0319057
315992	Dock3	-0.623248	0.0153849
690853	Aatk	-0.615869	0.0214925
120093421	LOC120093421	-0.603846	0.0331809
291850	Tepp	-0.597213	0.0339298
305142	Abcg3l3	-0.582348	0.0026922
120099978	LOC120099978	-0.576069	0.0330292
171358	Camk1g	-0.573684	0.0134404
102549007	LOC102549007	-0.567326	0.040896
120099961	LOC120099961	-0.566953	0.0169019
494223	Fbxl16	-0.5663	0.033838
293937	Pkd2l1	-0.560769	0.0125487
103690958	LOC103690958	-0.550211	0.0468972
120097557	LOC120097557	-0.54813	0.0183085
288028	Tmem44	-0.539895	0.0261862
24298	Cyp21a1	-0.538442	0.0461268
102551963	LOC102551963	-0.527431	0.0269352
120100793	LOC120100793	-0.526725	0.0253955
689054	Lin28b	-0.522751	0.00300497
288484	Grid2ip	-0.518658	0.0406017
353251	Prss21	-0.514976	0.0460743
311029	Neb	-0.506662	0.0466682

### Sheet: DEGs Up in THC Males
gene_id	gene_name	log2FoldChange	padj
309620	Btnl2	4.03799	0.0157304
24241	Calca	3.19416	0.0321538
361099	Spetex-2G	3.14911	0.0172775
25656	Guca2a	2.89312	0.00414422
102552223	LOC102552223	2.03331	0.0157304
297698	Erp27	1.8515	0.0143308
65210	Cyp2j4	1.69126	0.00414422
305235	Art3	1.58553	0.0182339
25333	Mgp	1.55148	4.36656e-05
102551797	LOC102551797	1.45304	0.0114032
305139	Gbp6	1.4369	0.0443025
100360868	H3f3c	1.36513	0.00148936
266600	Csdc2	1.35615	0.0417254
363618	Hs3st3a1	1.33702	0.0157304
316736	Emilin2	1.26213	0.0418492
288025	Plaat1	1.24043	0.0157304
691932	Tgm5	1.23026	0.0222281
80977	Syt13	1.16421	0.0314739
307414	MGC108823	1.14787	0.0105122
361135	Marchf1	1.14711	0.00547515
24167	Adcyap1r1	1.06326	0.0234001
171151	Slc25a21	1.0475	0.0418492
308022	Mcoln3	0.977571	0.0105122
309526	Ifit3	0.804271	0.00237541
680726	Rbms3	0.758582	0.0418492
498038	Vgll3	0.749415	0.0443025
171547	Crispld2	0.668743	0.0157304
296512	Fmn1	0.652365	0.0417254
25695	Cebpd	0.600107	0.0222281
171079	B3galt4	0.594266	0.0483619
310969	Ifi44	0.582457	0.0157304
24404	Gpx1	0.574878	0.0483619
25314	Emp1	0.521852	0.0418492

### Sheet: DEGs Down in THC Males
gene_id	gene_name	log2FoldChange	padj
414784	RT1-T24-4	-4.54487	0.0234001
415059	Rpl41-ps1	-3.89878	0.00414422
306929	Prl7a4	-3.30713	0.00148936
360231	LOC360231	-2.97049	0.0267333
120093370	LOC120093370	-1.82024	0.0314739
502421	Slc35f1	-1.56033	0.0204758
300608	RGD1311744	-1.27621	0.0418492
25550	Slc1a1	-0.720563	0.00914853
116491	Kcnk6	-0.585003	0.0417254
503035	Tmem229b	-0.582877	0.0171084
362665	Camta1	-0.568192	0.00947422

### Sheet: DEGs Up in THC Females
gene_id	gene_name	log2FoldChange	padj
100361907	LOC100361907	5.94394	0.0314148
29719	Kcnj16	5.51278	0.000349279
362053	Clca4	5.29152	0.000425103
25351	Slc2a2	4.88741	0.00793801
171518	Cyp2c22	4.83395	0.0183315
54225	Apob	4.71776	0.00542675
25685	Igfbp1	4.69012	0.00236002
298077	RGD1305807	4.6651	0.00839486
25081	Apoa1	4.64973	0.00339458
691066	Tm4sf20	4.59936	0.0194879
29251	F2	4.52833	0.000425103
289055	F13b	4.46565	0.0439402
309809	RGD1310495	4.45561	0.0379862
94168	Spp2	4.43788	0.00749469
29243	F10	4.41368	0.0147093
287774	Apoh	4.41062	0.0210556
25552	Slc5a1	4.39677	0.0130756
292697	Apoc2	4.34433	0.0287427
360816	Sdsl	4.3291	0.00604603
29584	Gjb1	4.32437	0.043223
25703	Rbp4	4.31444	0.0215358
246234	Slc34a3	4.22902	0.0270629
29135	Hpn	4.1929	0.00302326
664630	Slc6a19	4.13756	0.000718997
24856	Ttr	4.13083	0.0076682
25649	Apoa2	4.0755	0.0327524
55939	Apom	4.06114	0.00411949
685750	Aldh8a1	3.89406	0.00379749
24190	Aldob	3.86986	0.0324281
292781	Syne4	3.74953	0.00379749
613267	Entpd8	3.71225	0.0178183
171179	Glyatl2	3.71035	0.0440886
500685	Plekhd1	3.63692	0.0210659
80848	Cubn	3.58266	0.00303199
365377	Trim72	3.27426	0.016186
25087	Kng2l1	3.24548	0.0100466
365466	Cpn1	3.14659	0.00527083
25100	Foxa3	3.07881	0.0423947
302948	Srl	3.00144	0.00520795
287884	Sectm1b	2.88029	0.0209048
25611	Otc	2.87376	0.0408456
288937	Serpinb8	2.83806	0.00117382
54404	Itih4	2.80381	0.00992121
306608	Proz	2.78089	0.0279941
295455	Slc39a8	2.74856	0.00365473
24179	Agt	2.67723	0.0134721
120099238	LOC120099238	2.67437	0.000136867
29416	Aadat	2.67191	0.00463354
680478	Lrrc19	2.50231	0.0321146
59301	Ghrl	2.46155	0.0140141
687561	Anks4b	2.41622	0.0214099
367415	Pla2g12b	2.33376	0.0266117
25274	Tst	2.28317	0.0181713
58947	Hgfac	2.27623	0.045967
292699	Cblc	2.25896	0.00790378
24506	Ins2	2.2356	0.0146631
81828	Zp2	2.14046	0.0416308
300030	Rhpn1	2.09296	0.0320608
309082	Clrn3	2.03489	0.020298
314459	Amn	2.02297	0.0431896
120095695	LOC120095695	2.00082	0.0413442
501621	Nxf7	1.99526	0.00924981
300723	Hykk	1.92522	0.0355868
26760	Akr7a3	1.90823	0.0251392
691161	Sh2d6	1.85333	0.0276112
301365	Il18r1	1.83693	0.00920086
364388	Cideb	1.78762	0.0390156
297698	Erp27	1.77274	0.000997062
498728	Elovl2	1.77058	0.0246596
25423	Ctsc	1.75792	0.0391213
54289	Rgs1	1.69805	0.0320608
56825	Cym	1.68293	0.0330559
498793	Itih2	1.67295	0.040281
120098514	LOC120098514	1.66183	0.045967
363288	Kif1a	1.64852	0.0306993
305509	Adcy1	1.64463	0.0333925
316624	Klhl30	1.59935	0.0393567
29225	Ces1e	1.5812	0.00749469
492821	Pmaip1	1.57353	0.00232263
312358	Prr15	1.56769	0.00843542
29388	Tnni1	1.56513	0.0181713
282708	Afm	1.47538	0.028879
100911848	LOC100911848	1.47316	0.0372263
305078	Lamb3	1.45888	0.0183315
83568	Naaladl1	1.44951	0.0320608
65192	Slc27a2	1.4216	0.00327445
309527	Ch25h	1.38743	0.037393
154516	Ugt1a7c	1.37249	0.00920086
314981	Col14a1	1.36714	0.0304394
498950	Marveld3	1.33385	0.00501355
25728	Apoe	1.33361	0.0315386
299928	Colec10	1.32573	0.0228179
301265	Pla2g7	1.30722	0.0463404
25333	Mgp	1.30477	0.000115762
499748	Rnf208	1.28362	0.0462016
81645	Chrm2	1.2759	0.0462016
24717	Rho	1.25388	0.032648
103694169	LOC103694169	1.23712	0.00713562
60666	Gpd1	1.21989	0.0470785
113910	Prnd	1.20549	0.0142512
64045	Glrx	1.19738	0.00408958
310630	Sema4a	1.14272	0.0161697
29155	Capn3	1.13434	0.0252728
24311	Ddc	1.10485	0.0480204
691083	LOC691083	1.09855	0.0392198
314386	Gpr68	1.09249	0.0380378
56820	Ramp3	1.07512	0.0470937
108351806	Znf660	1.07443	0.0375802
360655	Cd300le	1.07319	0.0185452
100360868	H3f3c	1.06655	0.0188572
301057	Vill	1.06048	0.0435143
305235	Art3	1.05949	0.0470704
65130	Cldn3	1.04637	0.0488679
103693493	LOC103693493	0.994336	0.0320608
54268	Mapk4	0.988782	0.0115155
286936	Pcyt1b	0.966442	0.0236895
366792	Mettl7b	0.937898	0.0186262
303181	Wnt3a	0.936072	0.0397726
308022	Mcoln3	0.931195	0.0210659
81639	Alox15	0.890411	0.047613
25211	Lyz2	0.888429	0.00843542
301227	Trem2	0.879169	0.0376956
303356	Tmem98	0.87057	0.00097032
361180	Grtp1	0.837803	0.00843542
684555	Gp6	0.837142	0.0439402
58835	Phgdh	0.828908	0.0316687
84395	Slc34a2	0.825862	0.0178091
58965	Ramp1	0.820121	0.00843542
304741	Tfcp2l1	0.797696	0.048255
361916	Chmp4c	0.795313	0.0105983
25593	Hcrtr1	0.775649	0.00303531
108348833	LOC108348833	0.770836	0.00542675
64364	Pllp	0.768726	0.0347166
362196	Chac1	0.76052	0.0383254
500921	Tmem117	0.75718	0.007914
303004	Pgap6	0.738783	0.0365387
56227	Espn	0.729816	0.0103398
304860	Npl	0.715646	0.039685
54320	Pdpn	0.715621	0.0464478
500562	Lin28a	0.699086	0.016186
24547	Mbp	0.691373	0.020298
309453	Fbxl15	0.686539	0.00224683
314224	Tmem30b	0.686006	0.00545512
307859	Chst5	0.685474	0.0271661
362720	Rrm2	0.682003	0.0284675
301100	Ooep	0.677285	0.0235657
100362384	LOC100362384	0.676103	0.00387676
108350501	LOC108350501	0.669549	0.0298464
501072	Acaa1b	0.661906	0.048109
25066	Pvr	0.65888	0.00367402
361824	Chchd10	0.651412	0.00910651
291793	Abhd3	0.647181	0.0371293
679975	Gpr183	0.632475	0.0479341
24962	Cth	0.619317	0.0488679
100361733	Ociad2	0.605239	0.0446308
100360087	LOC100360087	0.599273	0.00162345
304984	Cfap45	0.588083	0.0390156
84046	Sox11	0.587837	0.0203151
304592	Orai2	0.587633	0.0423947
89813	Pdk4	0.582114	0.0388074
100147704	Usp43	0.581528	0.0212382
296710	Arpc5l	0.571393	0.020298
102546433	LOC102546433	0.567509	0.0130204
364682	Nhlrc1	0.558695	0.0210659
100363177	LOC100363177	0.54299	0.0127776
100910768	LOC100910768	0.54039	0.0279941
246115	Plpp2	0.538944	0.0316556
363672	Sp6	0.538901	0.0163303
306349	Tmem59l	0.521788	0.0034374
360918	Pf4	0.520865	0.0105983
25650	Atp1b1	0.51503	0.0130204
117264	P2ry6	0.511357	0.0445411
120097952	LOC120097952	0.51055	0.032176
295669	Cybrd1	0.508352	0.00762483
619393	Dnajc12	0.507724	0.0260629
171499	Crlf2	0.501812	0.00288569
64646	Hist3h2a	0.500458	0.00303531

### Sheet: DEGs Down in THC Females
gene_id	gene_name	log2FoldChange	padj
120093125	LOC120093125	-5.97071	0.0020558
120093381	LOC120093381	-4.8442	0.0171415
414784	RT1-T24-4	-4.04913	0.0134721
415059	Rpl41-ps1	-3.76596	0.00015216
306929	Prl7a4	-3.61735	8.67184e-05
103690119	LOC103690119	-3.19549	0.00931289
120093531	LOC120093531	-3.04591	0.0076682
102547735	LOC102547735	-2.93117	0.006227
360231	LOC360231	-2.49152	0.0209048
108348610	LOC108348610	-2.26015	0.00288569
317224	Fndc3c1	-1.97746	9.59582e-05
120095727	LOC120095727	-1.96817	0.0130204
691532	LOC691532	-1.94586	0.0433033
308429	Pinlyp	-1.83461	0.0348819
120100679	LOC120100679	-1.69769	0.0011366
289129	Tdrd5	-1.65983	0.0279941
365763	Actrt3	-1.60708	0.00467054
315072	Mroh4	-1.58056	0.0189515
683463	Lilrb3a	-1.5214	0.00721104
301066	Ccr8	-1.47198	0.0484045
102554355	LOC102554355	-1.44993	0.046089
24973	RT1-A1	-1.3198	0.0306993
120100805	LOC120100805	-1.27373	0.0077611
120099887	LOC120099887	-1.25833	0.0326265
103694041	LOC103694041	-1.24191	0.00843542
299016	Npas3	-1.2318	0.00762483
499643	LOC499643	-1.20085	0.0108754
102555839	LOC102555839	-1.17543	0.0413908
24212	Atp1a2	-1.16656	0.0260629
120094775	LOC120094775	-1.16213	0.00776164
171373	Slc12a5	-1.13631	0.0413908
310727	Cd101	-1.11608	0.048109
120094707	LOC120094707	-1.09166	0.0203151
310256	Lrrc31	-1.07019	0.0147093
315870	Tbx18	-1.0212	0.0315386
100359945	Zfp267	-0.993677	0.0167702
120099978	LOC120099978	-0.987442	0.0242262
120099776	LOC120099776	-0.970401	0.0183315
120093581	LOC120093581	-0.96599	0.046089
120100793	LOC120100793	-0.964576	0.00545512
120093114	LOC120093114	-0.955552	0.0288322
120096777	LOC120096777	-0.934743	0.0212735
362161	Rapsn	-0.93344	0.0308679
120098918	LOC120098918	-0.896453	0.0111454
286937	Pex5l	-0.88907	0.00843542
300074	Fam227a	-0.887498	0.00593137
120095931	LOC120095931	-0.880593	0.0422797
103693818	LOC103693818	-0.872418	0.00948225
120097727	LOC120097727	-0.868367	0.0185452
102551034	Crocc2	-0.867931	0.0363281
102546778	LOC102546778	-0.86606	0.00793801
102551963	LOC102551963	-0.854809	0.0061661
108351595	LOC108351595	-0.850174	0.0335079
307124	Camk1d	-0.827163	0.0199032
685180	Stx19	-0.76411	0.0185452
120097118	LOC120097118	-0.759946	0.0479341
120099961	LOC120099961	-0.75317	0.0107982
257649	Cenpf	-0.747639	0.00762483
64640	Rpl30	-0.72106	0.0108754
120094815	LOC120094815	-0.716804	0.0369568
59106	Ltbp2	-0.712103	0.00545512
102551372	LOC102551372	-0.676908	0.0486001
102552728	LOC102552728	-0.670751	0.0108754
688452	Spaca6	-0.666815	0.00800618
29423	Gap43	-0.65932	0.020298
689986	LOC689986	-0.651667	0.0106236
100910424	LOC100910424	-0.627051	0.0335079
102553232	LOC102553232	-0.609541	0.0308996
102553278	LOC102553278	-0.608278	0.0106236
120096945	LOC120096945	-0.606763	0.0288759
365386	RGD1559948	-0.60609	0.0210659
24530	Lcat	-0.605877	0.0194267
499094	Zfp61	-0.578743	0.0212735
117536	Nsmf	-0.572989	0.00463354
100360380	LOC100360380	-0.572397	0.0279194
682225	LOC682225	-0.570383	0.0163303
102550657	LOC102550657	-0.567889	0.00589835
171084	Nat8b	-0.549	0.0338071
102547242	LOC102547242	-0.543635	0.0168991
361169	Letm2	-0.530176	0.00604603
120094148	LOC120094148	-0.514384	0.000997062
306117	Tbc1d4	-0.510719	0.0381233
