## Supplemental File 2 for "Prenatal cannabinoid exposure induces sex-specific alterations in placental growth and lipid metabolism gene expression"

### Sheet: DEGs Female THC
gene_id	gene_name	Female THC vs Female VEH log2FoldChange	Female THC vs Female VEH padj
100361907	LOC100361907	5.94395	0.0314148
29719	Kcnj16	5.51278	0.000349273
362053	Clca4	5.29153	0.000425105
25351	Slc2a2	4.88742	0.00793777
171518	Cyp2c22	4.83396	0.0183313
54225	Apob	4.71777	0.00542645
25685	Igfbp1	4.69013	0.00235997
298077	RGD1305807	4.66511	0.00839468
25081	Apoa1	4.64974	0.0033944
691066	Tm4sf20	4.59937	0.0194875
29251	F2	4.52833	0.000425105
289055	F13b	4.46565	0.0439401
309809	RGD1310495	4.45561	0.037986
94168	Spp2	4.43789	0.0074944
29243	F10	4.41369	0.0147094
287774	Apoh	4.41063	0.0210548
25552	Slc5a1	4.39677	0.0130757
292697	Apoc2	4.34434	0.0287417
360816	Sdsl	4.32911	0.00604605
29584	Gjb1	4.32438	0.0432232
25703	Rbp4	4.31445	0.0215349
246234	Slc34a3	4.22902	0.027063
29135	Hpn	4.19291	0.0030232
664630	Slc6a19	4.13756	0.000718986
24856	Ttr	4.13084	0.00766786
25649	Apoa2	4.07551	0.0327513
55939	Apom	4.06115	0.00411935
685750	Aldh8a1	3.89407	0.0037975
24190	Aldob	3.86986	0.0324274
292781	Syne4	3.74954	0.0037975
613267	Entpd8	3.71225	0.0178181
171179	Glyatl2	3.71035	0.0440885
500685	Plekhd1	3.63692	0.0210657
80848	Cubn	3.58267	0.0030319
365377	Trim72	3.27427	0.0161859
25087	Kng2l1	3.24548	0.0100464
365466	Cpn1	3.1466	0.00527074
25100	Foxa3	3.07881	0.0423945
302948	Srl	3.00144	0.00520796
287884	Sectm1b	2.88029	0.020905
25611	Otc	2.87377	0.0408451
288937	Serpinb8	2.83806	0.00117381
54404	Itih4	2.80381	0.00992111
306608	Proz	2.78089	0.0279937
295455	Slc39a8	2.74857	0.00365467
24179	Agt	2.67723	0.0134723
120099238	LOC120099238	2.67437	0.000136867
29416	Aadat	2.67191	0.00463347
680478	Lrrc19	2.50231	0.0321143
59301	Ghrl	2.46156	0.0140139
687561	Anks4b	2.41622	0.0214099
367415	Pla2g12b	2.33376	0.0266114
25274	Tst	2.28317	0.0181711
58947	Hgfac	2.27623	0.0459667
292699	Cblc	2.25896	0.00790373
24506	Ins2	2.23561	0.0146628
81828	Zp2	2.14046	0.0416305
300030	Rhpn1	2.09296	0.0320605
309082	Clrn3	2.03489	0.0202981
314459	Amn	2.02297	0.0431888
120095695	LOC120095695	2.00083	0.0413439
501621	Nxf7	1.99526	0.00924968
317224	Fndc3c1	1.97746	9.59598e-05
300723	Hykk	1.92522	0.0355869
26760	Akr7a3	1.90823	0.0251393
691161	Sh2d6	1.85333	0.027611
301365	Il18r1	1.83694	0.00920078
364388	Cideb	1.78763	0.0390155
498728	Elovl2	1.77058	0.0246593
25423	Ctsc	1.75793	0.0391206
54289	Rgs1	1.69806	0.0320605
56825	Cym	1.68293	0.0330558
498793	Itih2	1.67295	0.0402808
120098514	LOC120098514	1.66183	0.0459667
363288	Kif1a	1.64852	0.0306991
305509	Adcy1	1.64463	0.0333924
316624	Klhl30	1.59935	0.0393565
29225	Ces1e	1.5812	0.0074944
492821	Pmaip1	1.57353	0.00232261
312358	Prr15	1.56769	0.00843537
29388	Tnni1	1.56513	0.0181711
282708	Afm	1.47538	0.0288787
100911848	LOC100911848	1.47317	0.037226
305078	Lamb3	1.45889	0.0183313
83568	Naaladl1	1.44951	0.0320605
65192	Slc27a2	1.4216	0.00327442
309527	Ch25h	1.38743	0.0373928
154516	Ugt1a7c	1.37249	0.00920078
314981	Col14a1	1.36714	0.0304392
498950	Marveld3	1.33385	0.00501351
25728	Apoe	1.33361	0.0315387
299928	Colec10	1.32573	0.0228178
301265	Pla2g7	1.30723	0.0463401
499748	Rnf208	1.28362	0.0462017
81645	Chrm2	1.2759	0.0462017
24717	Rho	1.25388	0.0326479
103694169	LOC103694169	1.23712	0.00713559
60666	Gpd1	1.21989	0.0470784
113910	Prnd	1.20549	0.0142511
64045	Glrx	1.19738	0.00408955
310630	Sema4a	1.14273	0.0161696
29155	Capn3	1.13434	0.0252726
310727	Cd101	1.11608	0.0481089
24311	Ddc	1.10485	0.0480201
691083	LOC691083	1.09855	0.0392195
314386	Gpr68	1.09249	0.0380377
56820	Ramp3	1.07512	0.0470933
108351806	Znf660	1.07443	0.0375801
360655	Cd300le	1.07319	0.0185453
301057	Vill	1.06048	0.043514
65130	Cldn3	1.04637	0.0488678
315870	Tbx18	-1.0212	0.0315387
310256	Lrrc31	-1.07019	0.0147094
120094707	LOC120094707	-1.09166	0.0203152
171373	Slc12a5	-1.13631	0.041391
120094775	LOC120094775	-1.16213	0.00776163
24212	Atp1a2	-1.16656	0.026063
102555839	LOC102555839	-1.17542	0.041391
499643	LOC499643	-1.20085	0.0108754
299016	Npas3	-1.2318	0.00762488
103694041	LOC103694041	-1.24191	0.00843537
120099887	LOC120099887	-1.25833	0.0326265
120100805	LOC120100805	-1.27373	0.00776118
24973	RT1-A1	-1.3198	0.0306991
102554355	LOC102554355	-1.44993	0.0460892
301066	Ccr8	-1.47197	0.0484047
683463	Lilrb3a	-1.5214	0.00721108
315072	Mroh4	-1.58056	0.0189515
365763	Actrt3	-1.60708	0.00467055
289129	Tdrd5	-1.65983	0.0279937
120100679	LOC120100679	-1.69769	0.0011366
308429	Pinlyp	-1.83461	0.034882
691532	LOC691532	-1.94586	0.0433031
120095727	LOC120095727	-1.96817	0.0130203
108348610	LOC108348610	-2.26015	0.00288571
102547735	LOC102547735	-2.93117	0.00622704
120093531	LOC120093531	-3.04591	0.00766786
103690119	LOC103690119	-3.19549	0.009313
120093381	LOC120093381	-4.8442	0.0171418
120093125	LOC120093125	-5.97071	0.00205582

### Sheet: DEGs Male THC
gene_id	gene_name	Male THC vs Male VEH log2FoldChange	Male THC vs Male VEH padj
309620	Btnl2	4.03799	0.0157303
24241	Calca	3.19417	0.0321539
361099	Spetex-2G	3.14911	0.0172774
25656	Guca2a	2.89312	0.00414427
102552223	LOC102552223	2.03331	0.0157303
65210	Cyp2j4	1.69126	0.00414427
102551797	LOC102551797	1.45305	0.0114031
305139	Gbp6	1.4369	0.0443022
266600	Csdc2	1.35615	0.0417252
363618	Hs3st3a1	1.33702	0.0157303
316736	Emilin2	1.26213	0.041849
288025	Plaat1	1.24043	0.0157303
691932	Tgm5	1.23026	0.0222278
80977	Syt13	1.16421	0.0314738
307414	MGC108823	1.14787	0.0105121
361135	Marchf1	1.14711	0.00547512
24167	Adcyap1r1	1.06326	0.0234004
171151	Slc25a21	1.0475	0.041849
300608	RGD1311744	-1.27621	0.041849
502421	Slc35f1	-1.56033	0.0204759
120093370	LOC120093370	-1.82024	0.0314738

### Sheet: Shared DEGs
gene_id	gene_name	Female THC vs Female VEH log2FoldChange	Female THC vs Female VEH padj	Male THC vs Male VEH log2FoldChange	Male THC vs Male VEH padj	THC vs VEH log2FoldChange	THC vs VEH padj
25333	Mgp	1.30477	0.00011576	1.55148	4.3665e-05	1.42749	4.10079e-11
297698	Erp27	1.77274	0.000997065	1.8515	0.0143307	1.8118	2.29429e-07
100360868	H3f3c	1.06655	0.0188571	1.36513	0.00148935	1.20716	7.25446e-06
305235	Art3	1.05949	0.04707	1.58553	0.0182337	1.354	0.000174048
306929	Prl7a4	-3.61734	8.67226e-05	-3.30713	0.00148935	-3.4417	1.77414e-10
414784	RT1-T24-4	-4.04913	0.0134723	-4.54487	0.0234004	-4.26527	2.55792e-05
360231	LOC360231	-2.49152	0.020905	-2.97049	0.0267335	-2.71816	8.05747e-05
415059	Rpl41-ps1	-3.76596	0.000152161	-3.89878	0.00414427	-3.8205	1.60538e-08
